# Development of a genetic toolset for the highly engineerable and metabolically versatile *Acinetobacter baylyi* ADP1

**DOI:** 10.1101/696302

**Authors:** Bradley W. Biggs, Stacy R. Bedore, Erika Arvay, Shu Huang, Harshith Subramanian, Emily A. McIntyre, Chantel V. Duscent-Maitland, Ellen L. Neidle, Keith E.J. Tyo

## Abstract

One primary objective of synthetic biology is to improve the sustainability of chemical manufacturing. Biological systems can utilize a variety of carbon sources, including waste streams that pose challenges to traditional chemical processing such as lignin biomass, providing opportunity for remediation and valorization of these materials. Success, however, depends on identifying microorganisms that are both metabolically versatile and engineerable. This has been a historic hindrance. Here, we leverage the facile genetics of the metabolically versatile bacterium *Acinetobacter baylyi* ADP1 to create easy and rapid molecular cloning workflows, a promoter library, ribosomal binding site (RBS) variants, and an unprecedented number of bacterial chromosomal protein expression sites and variants. Moreover, we demonstrate the utility of these tools by examining ADP1’s catabolic repression regulation, creating a strain with improved potential for lignin bioprocessing. Taken together, this work establishes ADP1 as an ideal host for a variety of sustainability and synthetic biology applications.

---

A critical element of sustainability is creating a closed and efficient carbon cycle by designing processes that utilize renewable resources and minimize or reclaim waste streams^1,2^. The emergence of synthetic biology has provided revolutionary new opportunities to perform sustainable and green chemistry^3^. In addition to operating at ambient reaction conditions and without the need for harsh reagents such as heavy metals, a key advantage for natural systems is their ability to utilize and adapt to a wide variety of feedstocks as carbon sources. This metabolic flexibility is exemplified by the conversion of waste C1 gases to ethanol with remarkable tolerance to real-time changes in feed gas content and quality using acetogens^4,5^. Such demonstrations highlight the potential for synthetic biology to expand and improve waste remediation processes.

To integrate additional waste streams, though, metabolically versatile microorganisms must be identified that are engineerable, capable of quickly undergoing many Design-Build-Test-Learn (DBTL) cycles. Recent advances in synthetic biology have identified numerous hosts with advantageous traits such as solvent tolerance^6^, novel metabolic capabilities^7^, and fast growth rates^8^, but progress with these hosts is often slowed by their genetic intractability. Unlike model organisms such as *Escherichia coli* and *Saccharomyces cerevisiae*, emerging hosts have comparatively few genetic tools and require lengthy DBTL cycles. Ideally, novel hosts would be identified that expand current functional capabilities *and* are easily manipulated.

For these reasons, the bacterium *Acinetobacter baylyi* ADP1 represents an exciting and ideal emerging synthetic biology host. ADP1 has a small genome, grows quickly (doubling time up to 35 minutes in rich medium)^9^, is naturally competent (i.e., capable of taking up DNA in standard growth conditions), and its native homologous recombination machinery enables facile allelic replacement^10,11^. Moreover, by way of the β-ketoadipate pathway, ADP1 is able to convert renewable, lignin derived aromatics to simple carbon building blocks^12,13^. This is significant as lignin is a major and notably underutilized component of non-food biomass^14^. Lignin’s heterogeneity and complexity have precluded simple approaches for its upgrading^15^, and metabolic engineering has been proposed as a solution^16^. Though other bacteria including *Pseudomonas* and *Rhodococcus* species have been identified with similar lignin consumption attributes to ADP1^12^, and advances have been made to their genetic toolsets^17–19^, these hosts can be challenging to engineer. ADP1 provides an opportunity to advance lignin bioprocessing through accelerated engineering cycles.

To validate this potential, we leveraged the natural competency and genetic tractability of ADP1 to establish simple and rapid cloning workflows that show notable reductions in experimental time compared to even established hosts such as *E. coli*. With these workflows, we created a promoter library, RBS variants, and characterized an unprecedented number of locations and promoter variants for chromosomal protein expression. To demonstrate the utility and reproducibility of these tools, we collaborated with an additional laboratory and examined the regulated consumption of aromatic monomers in ADP1. This work resulted in the creation of a strain with improved lignin bioprocessing attributes and shows that others can readily adopt these tools. Our work highlights ADP1’s amenability for biofoundry workflows^20^ and should establish ADP1 as a preferred option for lignin-based metabolic engineering, along with numerous other applications.
