## Supplementary material for "Development of a genetic toolset for the highly engineerable and metabolically versatile *Acinetobacter baylyi* ADP1": Supplemental File 1 (Tools Strains).xlsx

### Sheet: Sheet1
Name	Organism	Modification	Antibiotic	Notes:
BWB203	Acinetobacter baylyi ADP1	ΔvanAB::lacI-Trc-mCherry (Term123)	Kan	Integration of insulated expression cassette (Term123) at vanAB (ACIAD0980).
BWB222	Acinetobacter baylyi ADP1	ΔACIAD0121::lacI-Trc-mCherry (Term123)	Kan	Integration of insulated expression cassette (Term123) at ACIAD0121.
BWB223	Acinetobacter baylyi ADP1	ΔACIAD0360::lacI-Trc-mCherry (Term123)	Kan	Integration of insulated expression cassette (Term123) at ACIAD0360.
BWB224	Acinetobacter baylyi ADP1	ΔACIAD0487::lacI-Trc-mCherry (Term123)	Kan	Integration of insulated expression cassette (Term123) at ACIAD0487.
BWB225	Acinetobacter baylyi ADP1	ΔACIAD0611::lacI-Trc-mCherry (Term123)	Kan	Integration of insulated expression cassette (Term123) at ACIAD0611.
BWB242	Acinetobacter baylyi ADP1	ΔvanAB::lacI-_-mCherry	Kan	Chromosomal integration at vanAB to compare plasmid to chromosomal expresssion. No promoter control.
BWB243	Acinetobacter baylyi ADP1	ΔvanAB::lacI-T5-mCherry	Kan	Chromosomal integration at vanAB to compare plasmid to chromosomal expresssion. T5 promoter.
BWB244	Acinetobacter baylyi ADP1	ΔvanAB::lacI-F10B12-mCherry	Kan	Chromosomal integration at vanAB to compare plasmid to chromosomal expresssion. Promoter library variant.
BWB245	Acinetobacter baylyi ADP1	ΔvanAB::lacI-D7A3-mCherry	Kan	Chromosomal integration at vanAB to compare plasmid to chromosomal expresssion. Promoter library variant.
BWB246	Acinetobacter baylyi ADP1	ΔvanAB::lacI-H1G12-mCherry	Kan	Chromosomal integration at vanAB to compare plasmid to chromosomal expresssion. Promoter library variant.
BWB248	Acinetobacter baylyi ADP1	ΔvanAB::lacI-B12D11-mCherry	Kan	Chromosomal integration at vanAB to compare plasmid to chromosomal expresssion. Promoter library variant.
BWB249	Acinetobacter baylyi ADP1	ΔvanAB::lacI-C12H8-mCherry	Kan	Chromosomal integration at vanAB to compare plasmid to chromosomal expresssion. Promoter library variant.
BWB250	Acinetobacter baylyi ADP1	ΔACIAD0744::lacI-Trc-mCherry (Term123)	Kan	Integration of insulated expression cassette (Term123) at ACIAD0744.
BWB251	Acinetobacter baylyi ADP1	ΔACIAD0851::lacI-Trc-mCherry (Term123)	Kan	Integration of insulated expression cassette (Term123) at ACIAD0851.
BWB252	Acinetobacter baylyi ADP1	ΔACIAD1081::lacI-Trc-mCherry (Term123)	Kan	Integration of insulated expression cassette (Term123) at ACIAD1081.
BWB253	Acinetobacter baylyi ADP1	ΔACIAD1198::lacI-Trc-mCherry (Term123)	Kan	Integration of insulated expression cassette (Term123) at ACIAD1198.
BWB254	Acinetobacter baylyi ADP1	ΔACIAD1320::lacI-Trc-mCherry (Term123)	Kan	Integration of insulated expression cassette (Term123) at ACIAD1320.
BWB262	Acinetobacter baylyi ADP1	ΔACIAD1443::lacI-Trc-mCherry (Term123)	Kan	Integration of insulated expression cassette (Term123) at ACIAD1443.
BWB263	Acinetobacter baylyi ADP1	ΔACIAD1567::lacI-Trc-mCherry (Term123)	Kan	Integration of insulated expression cassette (Term123) at ACIAD1567.
BWB264	Acinetobacter baylyi ADP1	ΔACIAD1670::lacI-Trc-mCherry (Term123)	Kan	Integration of insulated expression cassette (Term123) at ACIAD1670.
BWB265	Acinetobacter baylyi ADP1	ΔACIAD1790::lacI-Trc-mCherry (Term123)	Kan	Integration of insulated expression cassette (Term123) at ACIAD1790.
BWB266	Acinetobacter baylyi ADP1	ΔACIAD1931::lacI-Trc-mCherry (Term123)	Kan	Integration of insulated expression cassette (Term123) at ACIAD1931.
BWB272	Acinetobacter baylyi ADP1	ΔACIAD2049::lacI-Trc-mCherry (Term123)	Kan	Integration of insulated expression cassette (Term123) at ACIAD2049.
BWB273	Acinetobacter baylyi ADP1	ΔACIAD2185::lacI-Trc-mCherry (Term123)	Kan	Integration of insulated expression cassette (Term123) at ACIAD2185.
BWB274	Acinetobacter baylyi ADP1	ΔACIAD2318::lacI-Trc-mCherry (Term123)	Kan	Integration of insulated expression cassette (Term123) at ACIAD2318.
BWB275	Acinetobacter baylyi ADP1	ΔACIAD2435::lacI-Trc-mCherry (Term123)	Kan	Integration of insulated expression cassette (Term123) at ACIAD2435.
BWB276	Acinetobacter baylyi ADP1	ΔACIAD2558::lacI-Trc-mCherry (Term123)	Kan	Integration of insulated expression cassette (Term123) at ACIAD2558.
BWB279	Acinetobacter baylyi ADP1	ΔACIAD2683::lacI-Trc-mCherry (Term123)	Kan	Integration of insulated expression cassette (Term123) at ACIAD2683.
BWB280	Acinetobacter baylyi ADP1	ΔACIAD2821::lacI-Trc-mCherry (Term123)	Kan	Integration of insulated expression cassette (Term123) at ACIAD2821.
BWB281	Acinetobacter baylyi ADP1	ΔACIAD2947::lacI-Trc-mCherry (Term123)	Kan	Integration of insulated expression cassette (Term123) at ACIAD2947.
BWB282	Acinetobacter baylyi ADP1	ΔACIAD3068::lacI-Trc-mCherry (Term123)	Kan	Integration of insulated expression cassette (Term123) at ACIAD3068.
BWB284	Acinetobacter baylyi ADP1	ΔACIAD3191::lacI-Trc-mCherry (Term123)	Kan	Integration of insulated expression cassette (Term123) at ACIAD3191.
BWB285	Acinetobacter baylyi ADP1	ΔACIAD3335::lacI-Trc-mCherry (Term123)	Kan	Integration of insulated expression cassette (Term123) at ACIAD3335.
BWB286	Acinetobacter baylyi ADP1	ΔACIAD3440::lacI-Trc-mCherry (Term123)	Kan	Integration of insulated expression cassette (Term123) at ACIAD3440.
BWB301	Acinetobacter baylyi ADP1	ΔvanAB::Trc-sacB/Kan	Kan	Counter selection cassette integrated at vanAB. Has L182F point mutation. Kan resistant, sucrose sensitive.
BWB303	Acinetobacter baylyi ADP1	ΔACIAD0487::lacI-Trc-mCherry (Term123) (flipped orientation)	Kan	Integration of flipped/reverse cassette at ACIAD0487 bearing insulators (Term123)
BWB304	Acinetobacter baylyi ADP1	ΔACIAD1198::lacI-Trc-mCherry (Term123) (flipped orientation)	Kan	Integration of flipped/reverse cassette at ACIAD1198 bearing insulators (Term123)
BWB308	Acinetobacter baylyi ADP1	ΔvanAB::lacI-C4C9-mCherry	Kan	Promoter library integrated at vanAB locus
BWB309	Acinetobacter baylyi ADP1	ΔvanAB::lacI-B9E2-mCherry	Kan	Promoter library integrated at vanAB locus
BWB310	Acinetobacter baylyi ADP1	ΔvanAB::lacI-A4F11-mCherry	Kan	Promoter library integrated at vanAB locus
BWB311	Acinetobacter baylyi ADP1	ΔvanAB::lacI-B2E11-mCherry	Kan	Promoter library integrated at vanAB locus
BWB312	Acinetobacter baylyi ADP1	ΔvanAB::lacI-C11E8-mCherry	Kan	Promoter library integrated at vanAB locus
BWB313	Acinetobacter baylyi ADP1	ΔvanAB::lacI-B4H11-mCherry	Kan	Promoter library integrated at vanAB locus
BWB314	Acinetobacter baylyi ADP1	ΔvanAB::lacI-D12G6-mCherry	Kan	Promoter library integrated at vanAB locus
BWB315	Acinetobacter baylyi ADP1	ΔvanAB::lacI-C8D2-mCherry	Kan	Promoter library integrated at vanAB locus
BWB322	Acinetobacter baylyi ADP1	ΔvanAB::lacI-C7D6-mCherry	Kan	Promoter library integrated at vanAB locus
BWB323	Acinetobacter baylyi ADP1	ΔvanAB::lacI-F6C5-mCherry	Kan	Promoter library integrated at vanAB locus
BWB324	Acinetobacter baylyi ADP1	ΔvanAB::lacI-E4H11-mCherry	Kan	Promoter library integrated at vanAB locus
BWB325	Acinetobacter baylyi ADP1	ΔvanAB::lacI-Trc-BCD7-mCherry	Kan	BCD variant integrated at vanAB locus
BWB326	Acinetobacter baylyi ADP1	ΔvanAB::lacI-Trc-BCD9-mCherry	Kan	BCD variant integrated at vanAB locus
BWB327	Acinetobacter baylyi ADP1	ΔvanAB::lacI-Trc-BCD14-mCherry	Kan	BCD variant integrated at vanAB locus
BWB328	Acinetobacter baylyi ADP1	ΔvanAB::lacI-Trc-BCD20-mCherry	Kan	BCD variant integrated at vanAB locus
BWB329	Acinetobacter baylyi ADP1	ΔvanAB::lacI-Trc-BCD24-mCherry	Kan	BCD variant integrated at vanAB locus
BWB335	Acinetobacter baylyi ADP1	ΔvanAB::kan-lacI-Trc-mCherry	Kan	Integration of lacI-Trc-mCherry at vanAB
BWB340	Acinetobacter baylyi ADP1	ΔvanAB::lacI-Trc-mCherry	None	Markerlss lacI-Trc-mCherry integrated at vanAB vias sacB/Kan counter-selection
