## Supplementary material for "Development of a genetic toolset for the highly engineerable and metabolically versatile *Acinetobacter baylyi* ADP1": Supplemental File 3 (Tools Plasmids).xlsx

### Sheet: Sheet1
Name	Description	Antibiotic	Notes:
pBWB162	pBAV1k-lacI-Trc-mCherry	Kan	pBAV1k-lacI-Trc variant in ADP1. Template for promoter library.
pBWB163	pBAV1k-lacI-T7-mCherry	Kan	T7 promoter exchanged for Trc promoter in pBWB162 background
pBWB164	pBAV1k-lacI-T5-mCherry	Kan	T5 promoter exchanged for Trc promoter in pBWB162 background
pBWB165	pBAV1k-lacI-Tac-mCherry	Kan	Tac promoter exchanged for Trc promoter in pBWB162 background
pBWB166	pBAV1k-lacI-16S-mCherry	Kan	Putative ADP1 16S promoter in front of mCherry in pBAV1k-lacI background. agga RBS.
pBWB167	pBAV1k-lacI-pBSI-mCherry	Kan	Broad spectrum pBSI bacterial components from recent ACS Syn Bio paper, in front of mCherry on pBAV1k-lacI background
pBWB171	pBAV1k-lacI-____-mCherry	Kan	Control for pBAV1k-lacI experiments. No promoter, but does have the mCherry reporter.
pBWB172	pBAV1k-lacI-Trc-_____	Kan	Control for pBAV1k-lacI experiments. No mCherry reporter, but Trc promoter is present
pBWB174	pBAV1k-lacI-gltI-mCherry	Kan	Putative gltI promoter (~300 bp upstream) placed in front of mCherry in pBAV1k-lacI background.
pBWB175	pBAV1k-lacI-pBS-mCherry	Kan	Broad spectrum pBS bacterial components from recent ACS Syn Bio paper, in front of mCherry on pBAV1k-lacI background
pBWB176	pBAV1k-lacI-pBSII-mCherry	Kan	Broad spectrum pBSII bacterial components from recent ACS Syn Bio paper, in front of mCherry on pBAV1k-lacI background
pBWB177	pBAV1k-lacI-pBSIII-mCherry	Kan	Broad spectrum pBSIII bacterial components from recent ACS Syn Bio paper, in front of mCherry on pBAV1k-lacI background
pBWB178	pBAV1k-lacI-Trc-mCherry-Term 1	Kan	Addition of Voigt terminator L3S3P21 in between lacI and Trc promoter on pBAV1k backbone.
pBWB179	pBAV1k-lacI-rplE-mCherry	Kan	Putative native ADP1 promoter for rplE placed upstream of mCherry in pBAV1k-lacI background.
pBWB180	pBAV1k-lacI-rplS-mCherry	Kan	Putative native ADP1 promoter for rplS placed upstream of mCherry in pBAV1k-lacI background.
pBWB193	pBAV1k-lacI-Trc-mCherry Term1+2	Kan	Addition of second upstream Voigt terminator L3P2P24 between L3S3P21 and lacI on pBWB178.
pBWB206	pBAV1k-lacI-Trc-mCherry-Term1+2+3	Kan	Addition of Voigt terminator L3S1P22 after rrnB1 terminator native to pBAV1k plasmid. Four total terminators, two on each side of expresssion cassette. Template for chromosomal location integrations.
pBWB226	pBAV1k-lacI-C4C9-mCherry	Kan	Promoter library variant.
pBWB227	pBAV1k-lacI-F10B12-mCherry	Kan	Promoter library variant.
pBWB228	pBAV1k-lacI-B2E11-mCherry	Kan	Promoter library variant.
pBWB229	pBAV1k-lacI-D7A3-mCherry	Kan	Promoter library variant.
pBWB230	pBAV1k-lacI-C8D2-mCherry	Kan	Promoter library variant.
pBWB231	pBAV1k-lacI-H1G12-mCherry	Kan	Promoter library variant.
pBWB233	pBAV1k-lacI-B9E2-mCherry	Kan	Promoter library variant.
pBWB235	pBAV1k-lacI-C11E8-mCherry	Kan	Promoter library variant.
pBWB236	pBAV1k-lacI-B12D11-mCherry	Kan	Promoter library variant.
pBWB237	pBAV1k-lacI-A4F11-mCherry	Kan	Promoter library variant.
pBWB239	pBAV1k-lacI-E4H11-mCherry	Kan	Promoter library variant.
pBWB240	pBAV1k-lacI-D12G6-mCherry	Kan	Promoter library variant.
pBWB241	pBAV1k-lacI-C12H8-mCherry	Kan	Promoter library variant.
pBWB290	pBAV1k-Trc-sacB	Kan	Cassette for strong sacB expression in ADP1 for improved counter selection. Has a point mutation a L182F.
pBWB293	pBAV1k-lacI-BCD7-Trc-mCherry	Kan	BCD/RBS variant from Keasling/Arkin/Endy work.
pBWB294	pBAV1k-lacI-BCD9-Trc-mCherry	Kan	BCD/RBS variant from Keasling/Arkin/Endy work.
pBWB295	pBAV1k-lacI-BCD14-Trc-mCherry	Kan	BCD/RBS variant from Keasling/Arkin/Endy work.
pBWB296	pBAV1k-lacI-BCD20-Trc-mCherry	Kan	BCD/RBS variant from Keasling/Arkin/Endy work.
pBWB297	pBAV1k-lacI-BCD24-Trc-mCherry	Kan	BCD/RBS variant from Keasling/Arkin/Endy work.
pBWB306	pBAV1k-lacI-C7D6-mCherry	Kan	Promoter library variant.
pBWB307	pBAV1k-lacI-F6C5-mCherry	Kan	Promoter library variant.
